# Dual recognition of structurally unrelated mildew effectors underlies the broad-spectrum resistance of Pm3e in wheat

**DOI:** 10.1101/2025.10.26.683672

**Authors:** Lukas Kunz, Zoe Bernasconi, Matthias Heuberger, Jonatan Isaksson, Alexandros G. Sotiropoulos, Ursin Stirnemann, Jigisha Jigisha, Fabrizio Menardo, Thomas Wicker, Marion C. Müller, Beat Keller

## Abstract

Broad-spectrum resistance genes are highly valuable for sustainable crop protection, yet the molecular basis of their activity is often unknown. The *Pm3* allelic series in wheat encodes NLR receptors that recognize avirulence (AVR) effectors of wheat powdery mildew. Here, we show that near-identical *Pm3* alleles vary greatly in resistance efficacy and broadness against a global mildew isolate collection and subsequently use this model system to study the mechanisms underlying broad-spectrum resistance. We demonstrate that two alleles, *Pm3d* and *Pm3e*, provide resistance against the majority of isolates worldwide, by each recognizing two AVR effectors from powdery mildew, thereby lowering the risk of resistance breakdown. While Pm3d recognizes two closely related RNase-like AVR effectors, Pm3e detects two structurally diverse AVRs, including an effector belonging to a large, uncharacterized protein family with a novel structural fold. Using chimeric Pm3 NLRs, we identify specificity-defining polymorphisms of Pm3d and Pm3e against their diverse effector targets. Lastly, we demonstrate that Pm3d and Pm3e activities can be combined in engineered Pm3 NLRs, thereby further extending their recognition spectrum. Our findings highlight the potential of Pm3 immune receptors for long-lasting wheat protection by demonstrating their versatility in recognizing structurally diverse effectors and their amenability to NLR engineering.
