## Supplementary material for "Dual recognition of structurally unrelated mildew effectors underlies the broad-spectrum resistance of Pm3e in wheat": Dataset S1

### Sheet: Dataset S1
Dataset S1 Overview about isolates used in this study
Isolate	phenotyped on Pm3a-g (transgenics)	phenotype Pm3a#1	phenotype Pm3b#1	phenotype Pm3d#1	phenotype Pm3e#2	phenotype Pm3g#1	phenotype Pm3CS#19	AvrPm3e_1 haplovariant	Origin	Year of sampling	forma specialis	whole genome sequencing accession number	PacBio genome assembly	BgtE-5754 variant
ARG_3_10	No								Argentina	2016	B.g. tritici	PRJNA625429		A3
ARG_3_4	Yes	0.5	0	0	0	1	1		Argentina	2016	B.g. tritici	PRJNA625429		A3
ARG_3_5	No								Argentina	2016	B.g. tritici	PRJNA625429		A1
ARG_3_9	Yes	0.5	0	0	0	1	1		Argentina	2016	B.g. tritici	PRJNA625429		A1
ARG_4_1	No								Argentina	2016	B.g. tritici	PRJNA625429		A1
ARG_4_2	Yes	0.75	0	0	0	1	1		Argentina	2016	B.g. tritici	PRJNA625429		A1
ARG_4_6	No								Argentina	2016	B.g. tritici	PRJNA625429		A1
ARG_4_8	No								Argentina	2016	B.g. tritici	PRJNA625429		A1
AUS_Australian_Isolate	No								Australia	2015	B.g. tritici	PRJNA625429		A3
AUS_CUN3M	Yes	0.25	0	0	0	1	1		Australia	2015	B.g. tritici	PRJNA625429		A3
AUS_FTA	Yes	0.25	0	0	0	1	1		Australia	2015	B.g. tritici	PRJNA625429		A3
CHE_07004	Yes	1	1	0	0	1	1		Switzerland	2007	B.g. tritici	PRJNA290428		A3
CHE_07224	No								Switzerland	2007	B.g. tritici	PRJNA625429		A3
CHE_07227	No								Switzerland	2007	B.g. tritici	PRJNA625429		A3
CHE_07230	No								Switzerland	2007	B.g. tritici	PRJNA625429		A3
CHE_07234	Yes	0	0	0	0	1	1		Switzerland	2007	B.g. tritici	PRJNA625429		A3
CHE_07298	No								Switzerland	2007	B.g. tritici	PRJNA625429		A3
CHE_10001	No								Switzerland	2010	B.g. tritici	PRJNA625429		A3
CHE_94202	Yes	1	0.25	1	0.25	1	1		Switzerland	1994	B.g. tritici	PRJNA290428		A3
CHE_96224	Yes	0	0	0	0	1	1		Switzerland	1996	B.g. tritici	PRJNA290428	PRJEB28180	A1
CHE_96229	No								Switzerland	1996	B.g. tritici	PRJNA625429		A3
CHE_96249	No								Switzerland	1996	B.g. tritici	PRJNA625429		A1
CHE_97223	Yes	1	0	0	0	1	1		Switzerland	1997	B.g. tritici	PRJNA625429		A1
CHE_97266	Yes	0	0	0	0	1	1		Switzerland	1997	B.g. tritici	PRJNA625429		A3
CHE_98013	Yes	1	0	1	0	1	1		Switzerland	1998	B.g. tritici	PRJNA625429		A3
CHE_98230	No								Switzerland	1998	B.g. tritici	PRJNA625429		A3
CHE_98250	No								Switzerland	1998	B.g. tritici	PRJNA625429		A3
CHN_1_19	No								China	2011	B.g. tritici	PRJNA290428		V1
CHN_1_25	No								China	2011	B.g. tritici	PRJNA290428		V1
CHN_1_47	No								China	2011	B.g. tritici	PRJNA290428		A1
CHN_1_62	No								China	2011	B.g. tritici	PRJNA290428		V1
CHN_10_40	No								China	2011	B.g. tritici	PRJNA290428		A1
CHN_10_8	No								China	2011	B.g. tritici	PRJNA290428		A4
CHN_11_133	Yes	1	0.75	0	0	1	1		China	2011	B.g. tritici	PRJNA290428		A4
CHN_11_61	No								China	2011	B.g. tritici	PRJNA290428		A1
CHN_11_99	No								China	2011	B.g. tritici	PRJNA290428		V1
CHN_12_24	No								China	2011	B.g. tritici	PRJNA290428		A1
CHN_12_3	No								China	2011	B.g. tritici	PRJNA290428		A4
CHN_12_50	No								China	2011	B.g. tritici	PRJNA290428		A3
CHN_12_82	No								China	2011	B.g. tritici	PRJNA290428		A1
CHN_13_37	No								China	2011	B.g. tritici	PRJNA290428		A4
CHN_13_50	No								China	2011	B.g. tritici	PRJNA290428		A1
CHN_13_51	No								China	2011	B.g. tritici	PRJNA290428		A4
CHN_13_76	No								China	2011	B.g. tritici	PRJNA290428		A4
CHN_14_17	No								China	2011	B.g. tritici	PRJNA290428		V1
CHN_14_32	No								China	2011	B.g. tritici	PRJNA290428		A1
CHN_15_11	No								China	2011	B.g. tritici	PRJNA290428		A1
CHN_15_17	No								China	2011	B.g. tritici	PRJNA290428		A4
CHN_15_9	No								China	2011	B.g. tritici	PRJNA290428		V1
CHN_17_18	Yes	1	0	0	0	1	1		China	2011	B.g. tritici	PRJNA290428		A2
CHN_17_40	Yes	1	1	0	1	1	1		China	2011	B.g. tritici	PRJNA290428	https://zenodo.org/records/14020735	V1
CHN_18_1	No								China	2011	B.g. tritici	PRJNA290428		A1
CHN_18_11	No								China	2011	B.g. tritici	PRJNA290428		A1
CHN_18_38	No								China	2011	B.g. tritici	PRJNA290428		A1
CHN_18_45	No								China	2011	B.g. tritici	PRJNA290428		A1
CHN_19_11	No								China	2011	B.g. tritici	PRJNA290428		A1
CHN_2_25	Yes	0.5	0	0	0.25	1	1		China	2011	B.g. tritici	PRJNA290428		V1
CHN_2_39	No								China	2011	B.g. tritici	PRJNA290428		V1
CHN_2_5	No								China	2011	B.g. tritici	PRJNA290428		A1
CHN_2_65	No								China	2011	B.g. tritici	PRJNA290428		A1
CHN_21_1	No								China	2011	B.g. tritici	PRJNA290428		V1
CHN_21_2	No								China	2011	B.g. tritici	PRJNA290428		A1
CHN_21_8	No								China	2011	B.g. tritici	PRJNA290428		A1
CHN_28_9	Yes	1	1	0	0	1	1		China	2011	B.g. tritici	PRJNA290428		A1
CHN_3_1	No								China	2011	B.g. tritici	PRJNA290428		A4
CHN_3_53	No								China	2011	B.g. tritici	PRJNA290428		V1
CHN_30_1	No								China	2011	B.g. tritici	PRJNA290428		A1
CHN_34_1	No								China	2011	B.g. tritici	PRJNA290428		A3
CHN_35_1	No								China	2011	B.g. tritici	PRJNA290428		A1
CHN_35_18	No								China	2011	B.g. tritici	PRJNA290428		A1
CHN_35_27	No								China	2011	B.g. tritici	PRJNA290428		A1
CHN_36_3	No								China	2011	B.g. tritici	PRJNA290428		A4
CHN_36_70	Yes	1	1	0	0	1	1		China	2011	B.g. tritici	PRJNA290428		A1
CHN_37_34	No								China	2011	B.g. tritici	PRJNA290428		A3
CHN_37_37	No								China	2011	B.g. tritici	PRJNA290428		A1
CHN_37_38	No								China	2011	B.g. tritici	PRJNA290428		V1
CHN_39_1	No								China	2011	B.g. tritici	PRJNA290428		A1
CHN_39_19	No								China	2011	B.g. tritici	PRJNA290428		V1
CHN_39_5	No								China	2011	B.g. tritici	PRJNA290428		A1
CHN_40_2	No								China	2011	B.g. tritici	PRJNA290428		A4
CHN_41_5	No								China	2011	B.g. tritici	PRJNA290428		A4
CHN_44_3	No								China	2011	B.g. tritici	PRJNA290428		A3
CHN_45_10	No								China	2011	B.g. tritici	PRJNA290428		A1
CHN_45_6	Yes	1	0	0	0	1	1		China	2011	B.g. tritici	PRJNA290428		A3
CHN_46_25	No								China	2011	B.g. tritici	PRJNA290428		A3
CHN_46_30	Yes	1	0	0	0	1	1		China	2011	B.g. tritici	PRJNA290428		A3
CHN_46_31	No								China	2011	B.g. tritici	PRJNA290428		A1
CHN_46_6	No								China	2011	B.g. tritici	PRJNA290428		A1
CHN_47_1	No								China	2011	B.g. tritici	PRJNA290428		A1
CHN_47_27	No								China	2011	B.g. tritici	PRJNA290428		A1
CHN_47_3	No								China	2011	B.g. tritici	PRJNA290428		A3
CHN_48_23	No								China	2011	B.g. tritici	PRJNA290428		A1
CHN_48_28	No								China	2011	B.g. tritici	PRJNA290428		A3
CHN_49_1	Yes	0.75	0	0	0	1	1		China	2011	B.g. tritici	PRJNA290428		A4
CHN_5_112	Yes	1	1	0	0	1	1		China	2011	B.g. tritici	PRJNA290428		A1
CHN_5_36	No								China	2011	B.g. tritici	PRJNA290428		A4
CHN_5_83	No								China	2011	B.g. tritici	PRJNA290428		A3
CHN_5_93	No								China	2011	B.g. tritici	PRJNA290428		V1
CHN_50_2	No								China	2011	B.g. tritici	PRJNA290428		A1
CHN_51_3	No								China	2011	B.g. tritici	PRJNA290428		V1
CHN_52_27	Yes	1	1	0	0	1	1		China	2011	B.g. tritici	PRJNA290428	https://zenodo.org/records/14020735	A1
CHN_6_21	No								China	2011	B.g. tritici	PRJNA290428		V1
CHN_6_6	No								China	2011	B.g. tritici	PRJNA290428		V1
CHN_6_69	No								China	2011	B.g. tritici	PRJNA290428		V1
CHN_7_8	No								China	2011	B.g. tritici	PRJNA290428		V1
CHN_8_9	No								China	2011	B.g. tritici	PRJNA290428		A1
CHN_9_10	No								China	2011	B.g. tritici	PRJNA290428		A3
CHN_9_2	No								China	2011	B.g. tritici	PRJNA290428		V1
CHN_9_43	No								China	2011	B.g. tritici	PRJNA290428		V1
CHN_E21	No								China	2011	B.g. tritici	PRJNA290428		A1
CHN_GZ_10	No								China	2013	B.g. tritici	PRJNA290428		A4
CHN_GZ_12	No								China	2013	B.g. tritici	PRJNA290428		A1
CHN_GZ_6	Yes	0.75	0	0.25	0.25	1	1		China	2013	B.g. tritici	PRJNA290428		A4
CHN_HB_13	No								China	2013	B.g. tritici	PRJNA290428		A1
CHN_HB_21	No								China	2013	B.g. tritici	PRJNA290428		A3
CHN_HB_22	No								China	2013	B.g. tritici	PRJNA290428		A1
CHN_HB_24	No								China	2013	B.g. tritici	PRJNA290428		A4
CHN_HB_4	No								China	2013	B.g. tritici	PRJNA290428		A4
CHN_HG_1	No								China	2013	B.g. tritici	PRJNA290428		A4
CHN_NZ_1	No								China	2013	B.g. tritici	PRJNA290428		A1
CHN_SC_12	Yes	0.75	0.75	0	0	1	1		China	2013	B.g. tritici	PRJNA290428		A1
CHN_SD_3	No								China	2013	B.g. tritici	PRJNA290428		A1
CHN_SD_4	No								China	2013	B.g. tritici	PRJNA290428		A4
CHN_SD_5	No								China	2013	B.g. tritici	PRJNA290428		A1
CHVD_042201	No								Switzerland	2022	B.g. tritici	PRJEB75381	PRJEB73510	V2
FRA_ASOSAN_95_9	No								France	1995	B.g. tritici	PRJNA625429		A3
FRA_B_STONE_95_45	No								France	1995	B.g. tritici	PRJNA625429		A3
FRA_M_DOVE_94_10	No								France	1994	B.g. tritici	PRJNA625429		A3
FRA_MERCIA_COKER_98_25	No								France	1998	B.g. tritici	PRJNA625429		A3
FRA_MISSION_96_19	No								France	1996	B.g. tritici	PRJNA625429		A1
FRA_SYROS_05_54	No								France	2000	B.g. tritici	PRJNA625429		A3
FRA_SYROS_2000_15	No								France	1995	B.g. tritici	PRJNA625429		A3
GBR_FEL_09	Yes	0.75	0	0	0	1	1		UK	-	B.g. tritici	PRJNA625429		A3
GBR_JIW11	No								UK	-	B.g. tritici	PRJNA625429		2 copies (A3 and A6)
GBR_JIW2	Yes	0.75	0	0	0	1	1		UK	-	B.g. tritici	PRJNA290428		A3
GBR_JIW48	Yes	1	0	0	0	1	1		UK	-	B.g. tritici	PRJNA625429		A3
GBR_WC1110	Yes	1	0	0.5	0	1	0.75		UK	-	B.g. tritici	PRJNA625429		A1
IRN_ARD_2	Yes	1	0	0	0	1	1		Iran	2018	B.g. tritici	PRJNA625429		A2
IRN_ARD_3	Yes	1	1	0	0	1	1		Iran	2018	B.g. tritici	PRJNA625429		A1
IRN_FAZ_1	Yes	0.75	0	0	0	1	1		Iran	2018	B.g. tritici	PRJNA625429		A1
IRN_FAZ_2	Yes	0.75	0	0	0	1	1		Iran	2018	B.g. tritici	PRJNA625429		2 copies (A2 + A5)
IRN_GOR_1	Yes	0.75	0	0.25	0	1	1		Iran	2018	B.g. tritici	PRJNA625429		A2
IRN_GOR_2	Yes	1	0	0	0	0.75	1		Iran	2018	B.g. tritici	PRJNA625429	https://zenodo.org/records/14020735	A2
IRN_GOR_3	Yes	1	0	0	0	1	1		Iran	2018	B.g. tritici	PRJNA625429		A1
IRN_GOR_4	Yes	1	0	0	0	1	1		Iran	2018	B.g. tritici	PRJNA625429		A2
IRN_GOR_5	Yes	1	1	0	0	1	1		Iran	2018	B.g. tritici	PRJNA625429		2 copies (A2 + A5)
IRN_GOR_6	Yes	0.75	0	0	0	1	1		Iran	2018	B.g. tritici	PRJNA625429		2 copies (A2 + A5)
ISR_1	Yes	1	0	0	0	0.5	1		Israel	1990	B.g. tritici	PRJNA625429		A1
ISR_103	Yes	1	0	0	0	1	1		Israel	1990	B.g. tritici	PRJNA290428		A2
ISR_106	Yes	1	0	0	0	1	1		Israel	1990	B.g. tritici	PRJNA625429		A1
ISR_107	No								Israel	1990	B.g. tritici	PRJNA625429		A1
ISR_113	Yes	1	0	0	0	1	1		Israel	1990	B.g. tritici	PRJNA625429		A2
ISR_13	Yes	1	0	0	0	0.5	1		Israel	1990	B.g. tritici	PRJNA625429		A1
ISR_15	No								Israel	1990	B.g. tritici	PRJNA290428		A3
ISR_20	Yes	1	0	0.25	0	1	1		Israel	1991	B.g. tritici	PRJNA625429		A2
ISR_204	Yes	0.75	0	0	0	1	1		Israel	2010	B.g. tritici	PRJNA290428		A2
ISR_205	Yes	1	1	0	0	1	1		Israel	2010	B.g. tritici	PRJNA625429		A2
ISR_208	Yes	1	1	0	0	1	1		Israel	2010	B.g. tritici	PRJNA290428		A1
ISR_209	No								Israel	2010	B.g. dicocci	PRJNA290428		V5
ISR_214	Yes	0	1	0	0	1	1		Israel	2010	B.g. tritici	PRJNA625429		A3
ISR_215	No								Israel	2010	B.g. tritici	PRJNA290428		A2
ISR_216	Yes	1	1	0	0	1	1		Israel	2010	B.g. tritici	PRJNA625429		A1
ISR_217	No								Israel	2010	B.g. tritici	PRJNA290428		A2
ISR_218	No								Israel	2010	B.g. tritici	PRJNA625429		A1
ISR_219	Yes	1	1	0	0	1	1		Israel	2010	B.g. tritici	PRJNA625429		A2
ISR_29	Yes	1	0	0	0	1	1		Israel	1990	B.g. tritici	PRJNA625429		A2
ISR_30p	Yes	1	0.75	0	0	1	1		Israel	1991	B.g. tritici	PRJNA625429		A2
ISR_30w	Yes	1	0.75	0	0	1	1		Israel	1991	B.g. tritici	PRJNA625429		A2
ISR_37	Yes	1	0	0	0	1	1		Israel	1990	B.g. tritici	PRJNA625429		A2
ISR_43	Yes	0.75	0	0	0	1	1		Israel	1991	B.g. tritici	PRJNA625429		A1
ISR_50	Yes	1	0	0	0	1	1		Israel	1990	B.g. tritici	PRJNA625429		A2
ISR_52	Yes	1	1	0	0	1	1		Israel	1990	B.g. tritici	PRJNA625429		A2
ISR_6	No								Israel	1990	B.g. tritici	PRJNA625429		A1
ISR_67	No								Israel	1990	B.g. tritici	PRJNA625429		A2
ISR_7	Yes	0.75	0	0	0	1	1		Israel	1990	B.g. tritici	PRJNA290428		A3
ISR_70	Yes	1	0	0	0	1	1		Israel	1990	B.g. tritici	PRJNA290428		A2
ISR_8	Yes	1	0	0	0	1	1		Israel	1990	B.g. tritici	PRJNA290428		A1
ISR_9	Yes	1	0	0	0	1	1		Israel	1990	B.g. tritici	PRJNA625429		A3
ISR_94	Yes	0.75	0.75	0	0	1	1		Israel	1990	B.g. tritici	PRJNA625429		A2
ISR_96	Yes	1	0	0	0	1	1		Israel	1990	B.g. tritici	PRJNA625429		A1
ISR_97	Yes	1	1	0	0	0.75	1		Israel	1990	B.g. tritici	PRJNA290428		A2
ISR_KU	Yes	1	0.75	0.5	0	1	1		Israel	2017	B.g. tritici	PRJNA625429		A1
JPN_2440813_a	Yes	1	0	0	0	1	1		Japan	2019	B.g. tritici	PRJNA625429		A3
JPN_2440813_aii	No								Japan	2019	B.g. tritici	PRJNA625429		A1
JPN_CHI_79a	Yes	1	0	0	0	1	1		Japan	2019	B.g. tritici	PRJNA625429		A3
JPN_CHI_79b	No								Japan	2019	B.g. tritici	PRJNA625429		A3
JPN_CHIKARA	Yes	0.75	0	0	0	1	0.75		Japan	2015	B.g. tritici	PRJNA625429		A1
JPN_MEK_13a	No								Japan	2019	B.g. tritici	PRJNA625429		A3
JPN_MEK_13b	No								Japan	2019	B.g. tritici	PRJNA625429		A3
JPN_MEK_13c	No								Japan	2019	B.g. tritici	PRJNA625429		A3
JPN_MEK_2b	Yes	1	0	0	0	1	1		Japan	2019	B.g. tritici	PRJNA625429		A1
JPN_MEK_2c	No								Japan	2019	B.g. tritici	PRJNA625429		A1
JPN_SHIHO	No								Japan	2015	B.g. tritici	PRJNA625429		A1
KAZ_1a	Yes	0.5	0	0	0	1	1		Kazakhstan	2018	B.g. tritici	PRJNA625429		A1
KAZ_1b	Yes	0.75	0	0	0	1	1		Kazakhstan	2018	B.g. tritici	PRJNA625429		A1
KAZ_2	Yes	1	1	0	0	1	1		Kazakhstan	2018	B.g. tritici	PRJNA625429		A1
POL_1	Yes	0.75	0	0	0	1	1		Poland	2017	B.g. tritici	PRJNA625429		A3
POL_3	Yes	0.75	0	0	0	1	1		Poland	2018	B.g. tritici	PRJNA625429		A3
POL_5	Yes	1	1	0	0	1	1		Poland	2018	B.g. tritici	PRJNA625429		2 copies (A3 and A6)
POL_6	Yes	1	0	0	0	1	1		Poland	2018	B.g. tritici	PRJNA625429		A3
RUS_C1	Yes	1	1	0	0	1	1		Russia	2018	B.g. tritici	PRJNA625429		A1
RUS_K2	Yes	1	0	0	0	1	1		Russia	2018	B.g. tritici	PRJNA625429		A1
RUS_O1a	Yes	1	1	0	0	1	1		Russia	2018	B.g. tritici	PRJNA625429		A1
RUS_O1b	Yes	1	1	0	0	1	1		Russia	2018	B.g. tritici	PRJNA625429		A1
TUR_1a	Yes	1	0	0	0	1	1		Turkey	2018	B.g. tritici	PRJNA625429		A2
TUR_1b	Yes	0.5	0	0.25	0	0.5	1		Turkey	2018	B.g. tritici	PRJNA625429		A3
TUR_1c	Yes	1	0	0	0	1	1		Turkey	2018	B.g. tritici	PRJNA625429		A1
USA_1	Yes	1	1	0	0	1	0.75		USA	2014	B.g. tritici	PRJNA625429		A3
USA_2	Yes	1	0.25	0	0.25	1	0.75		USA	2014	B.g. tritici	PRJNA625429	https://zenodo.org/records/14020735	V3
USA_3	Yes	1	0	0	0	1	0.75		USA	2014	B.g. tritici	PRJNA625429		A3
USA_4	Yes	1	1	0	0	1	0.75		USA	2014	B.g. tritici	PRJNA625429		A3
USA_5	Yes	1	1	0	0	1	0.75		USA	2014	B.g. tritici	PRJNA625429		A3
USA_6	Yes	1	0	0	0	1	0.75		USA	2014	B.g. tritici	PRJNA625429		A3
USA_7	Yes	1	0	0	0	1	1		USA	2014	B.g. tritici	PRJNA625429		A3
USA_85063	No								USA	-	B.g. tritici	PRJNA625429		A3
USA_AK3_11	No								USA	2005	B.g. tritici	PRJNA625429		A3
USA_C3_1_5	No								USA	2003	B.g. tritici	PRJNA625429		A3
USA_C4_6	Yes	1	1	0	0	1	0.75		USA	2003	B.g. tritici	PRJNA625429		A3
USA_J2_1	No								USA	2003	B.g. tritici	PRJNA625429		A3
USA_Ken_2_5	No								USA	2005	B.g. tritici	PRJNA625429		A3
USA_Ken_4_3	No								USA	2005	B.g. tritici	PRJNA625429		V4
