## Supplementary material for "Dual recognition of structurally unrelated mildew effectors underlies the broad-spectrum resistance of Pm3e in wheat": Dataset S2

### Sheet: Sheet1
Dataset S2 Summary of effector constructs used in this study
Construct name	Sequence (5'-3')
BgtE-5754-A1 (CHN_52-27)	ATGCTTTGGTGTGCTACCGCATTTTTGCTCATAGCCGGGAAATCTAGTAATCGATTGGATAGGTTGGTGGTCGCAACCGATGAAGTAGATAAGCCATCCTATGGCGTATACGAGGTAAAAGGTAGGGACTATTTTCCGCACAGCGAGTTTATTGATCATTTTATGTTGACAAAGACTAAGATTACCGAAAAAGGGACTTACTACATGTCTTACTGCAGCGACTATCTCAAGTCTGTGGAGATAGCAAGTATAATTACGGAAGGACTGACAGACATCACATACCAAGCACATGTGGGACTTGCTCATGACACAAAGATGGAAAAGAAGTGCCTGACTTATTTAAGTTCCATTTCAAAGCTGGGGCCCGAACAGAGTGTGATCGATTTATCCAAATGCGAG…
BgtE-5754-V1 (CHN_17-40)	ATGCTTTGGTGTGCTACCGCATTTTTGCTCATAGCCGGGAAATCTAGTAATCGATTGGATAGGTTGGTGGTCGCAACCGATGAAGTAGATAAGCCATCCTATGGCGTATACGAGGTAAAAGGTAGGGACTATTTTCCGCACAGCGAGTTTATTGATCATTTTATGTTGACAAAGACTAAGATTACCGAAAAAGGGACTTACTACATGTCTTACTGCAGCGACTATCTCAAGTCTGTGGAGATAGCAAGTATAATTACGGAAGGACTGACAGACATCACATACCAAGCACATGTGGGACTTGCTCATGACACAAAGATGGAAAAGAAGTGCCTGACTTATTTAAGTTCCATTTCAAAGCTGGGGCCCGAACAGAGTGTGATCGATTTATCCAAATGCGAG…
BgtE-5754-A2 (IRN_GOR_2)	ATGCTTTGGTGTGCTACCGCATTTTTGCTCATAGCCGGGAAATCTAGTAATCGATTGGATAGGTTGGTGGTCGCAACCGATGAAGTAGATAAGCCATCCTATGGCGTATACGAGGTAAAAGGTAGGGACTATTTTCCGCACAGCGAGTTTATTGATCATTTTATGTTGACAAAGACTAAGATTACCGAAAAAGGGACTTACTACATGTCTTACTGCAGCGACTATCTCAAGTCTGTGGAGATAGCAAGTATAATTACGGAAGGACTGACAGACATCACATACCAAGCACATGTGGGACTTGCTCATGACACAAAGATGGAAAAGAAGTGCCTGACTTATTTAAGTTCCATTTCAAAGCTGGGGCCCGAACAGAGTGTGATCGATTTATCCAAATGCGAG…
BgtE-5754-A3 (CHE_94202)	ATGCTTTGGTGTGCTACCGCATTTTTGCTCATAGCCGGGAAATCTAGTAATCGATTGGATAGGTTGGTGGTCGCAACCGATGAAGTAGATAAGCCATCCTATGGCGTATACGAGGTAAAAGGTAGGGACTATTTTCCGCACAGCGAGTTTATTGATCATTTTATGTTGACAAAGACTAAGATTACCGAAAAAGGGACTTACTACATGTCTTACTGCAGCGACTATCTCAAGTCTGTGGAGATAGCAAGTATAATTACGGAAGGACTGACAGACATCACATACCAAGCACATGTGGGACTTGCTCATGACACAAAGATGGAAAAGAAGTGCCTGACTTATTTAAGTTCCATTTCAAAGCTGGGGCCCGAACAGAGTGTGATCGATTTATCCAAATGCGAG…
BgtE-5754-V2 (CHVD_042201)	ATGCTTTGGTGTGCTACCGCATTTTTGCTCATAGCCGGGAAATCTAGTAATCGATTGGATAGGTTGGTGGTCGCAACCGATGAAGTAGATAAGCCATCCTATGGCGTATACGAGGTAAAAGGTAGGGACTATTTTCCGCACAGCGAGTTTATTGATCATTTTATGTTGACAAAGACTAAGATTACCGAAAAAGGGACTTACTACATGTCTTACTGCAGCGACTATCTCAAGTCTGTGGAGATAGCAAGTATAATTACGGAAGGACTGACAGACATCACATACCAAGCACATGTGGGACTTGCTCATGACACAAAGATGGAAAAGAAGTGCCTGACTTATTTAAGTTCCATTTCAAAGCTGGGGCCCGAACAGAGTGTGATCGATTTATCCAAATGCGAG…
BgtE-5754-V3 (USA_2)	ATGCTTTGGTGTGCTACCGCATTTTTGCTCATAGCCGGGAAATCTAGTAATCGATTGGATAGGTTGGTGGTCGCAACCGATGAAGTAGATAAGCCATCCTATGGCGTATACGAGGTAAAAGGTAGGGACTATTTTCCGCACAGCGAGTTTATTGATCATTTTATGTTGACAAAGACTAAGATTACCGAAAAAGGGACTTACTACATGTCTTACTGCAGCGACTATCTCAAGTCTGTGGAGATAGCAAGTATAATTACGGAAGGACTGACAGACATCACATACCAAGCACATGTGGGACTTGCTCATGACACAAAGATGGAAAAGAAGTGCCTGACTTATTTAAGTTCCATTTCAAAGCTGGGGCCCGAACAGAGTGTGATCGATTTATCCAAATGCGAG…
BgtE-5754-A4	ATGCTTTGGTGTGCTACCGCATTTTTGCTCATAGCCGGGAAATCTAGTAATCGATTGGATAGGTTGGTGGTCGCAACCGATGAAGTAGATAAGCCATCCTATGGCGTATACGAGGTAAAAGGTAGGGACTATTTTCCGCACAGCGAGTTTATTGATCATTTTATGTTGACAAAGACTAAGATTACCGAAAAAGGGACTTACTACATGTCTTACTGCAGCGACTATCTCAAGTCTGTGGAGATAGCAAGTATAATTACGGAAGGACTGACAGACATCACATACCAAGCACATGTGGGACTTGCTCATGACACAAATATGGAAAAGAAGTGCCTGACTTATTTAAGTTCCATTTCAAAGCTGGGGCCCGAACAGAGTGTGATCGATTTATCCAAATGCGAG…
BgtE-5754-A5	ATGCTTTGGTGTGCTACCGCATTTTTGCTCATAGCCGGGAAATCTAGTAATCGATTGGATAGGTTGGTGGTCGCAACCGATGAAGTAGATAAGCCATCCTATGGCGTATACGAGGTAAAAGGTAGGGACTATTTTCCGCACAGCGAGTTTATTGATCATTTTATGTTGACAAAGACTAAGATTACCGAAAAAGGGACTTACTACATGTCTTACTGCAGCGACTATCTCAAGTCTGTGGAGATAGCAAGTATAATTACGGAAGGACTGACAGACATCACATACCAAGCACATGTGGGACTTGCTCATGACACAAAGATGGAAAAGAAGTGCCTGACTTATTTAAGTTCCATTTCAAAGCTGGGGCCCGAACAGAGTGTGATCGATTTATCCAAATGCGAG…
BgtE-5754-A6	ATGCTTTGGTGTGCTACCGCATTTTTGCTCATAGCCGGGAAATCTAGTAATAGACTCGACCGATTGGATAGGTTGGTGGTCGCAACCGATGAAGTAGATAAGCCATCCTATGGCGTATACGAGGTAAAAGGTAGGGACTATTTTCCGCACAGCGAGTTTATTGATCATTTTATGTTGACAAAGACTAAGATTACCGAAAAAGGGACTTACTACATGTCTTACTGCAGCGACTATCTCAAGTCTGTGGAGATAGCAAGTATAATTACGGAAGGACTGACAGACATCACATACCAAGCACATGTGGGACTTGCTCATGACACAAAGATGGAAAAGAAGTGCCTGACTTATTTAAGTTCCATTTCAAAGCTGGGGCCCGAACAGAGTGTGATCGATTTATCC…
BgtE-5754-V4	ATGCTTTGGTGTGCTACCGCATTTTTGCTCATAGCCGGGAAATCTAGTAATCGATTGGATAGGTTGGTGGTCGCAACCGATGAAGTAGATAAGCCATCCTATGGCGTATACGAGGTAAAAGGTAGGGACTATTTTCCGCACAGCGAGTTTATTGATCATTTTATGTTGACAAAGACTAAGATTACCGAAAAAGGGACTTACTACATGTCTTACTGCAGCGACTATCTCAAGTCTGTGGAGATAGCAAGTATAATTACGGAAGGACTGACAGACATCACATACCAAGCACATGTGGGACTTGCTCATGACACAAAGATGGAAAAGAAGTGCCTGACTTATTTAAGTTCCATTTCAAAGCTGGGGCCCGAACAGAGTGTGATCGATTTATCCAAATGCGAG…
BgtE-5754-V5	ATGCTTTGGTGTGCTACCGCATTTTTGCTCATAGCCGGGAAATCTAGTAATCGATTGGATAGGTTGGTGGTCGCAACCGATGAAGTAGATAAGCCATCCTATGGCGTATACGAGGTAAAAGGTAGGGACTATTTTCCGCACAGCGAGTTTATTGATCATTTTATGTTGACAAAGACTAAGATTACCGAAAAAGGGACTTACTACATGTCTTACTGCAGCGACTATCTCAAGTCTGTGGAGATAGCAAGTATAATTACGGAAGGACTGACAGACATCACATACCAAGCACATGTGGGACTTGCTCATGACACAAAGATGGAAAAGAAGTGCCTGACTTATTTAAGTTCCATTTCAAAGCTGGGGCCCGAACAGAGTGTGATCGATTTATCCAAATGCGAG…
A1-K105N	ATGCTTTGGTGTGCTACCGCATTTTTGCTCATAGCCGGGAAATCTAGTAATCGATTGGATAGGTTGGTGGTCGCAACCGATGAAGTAGATAAGCCATCCTATGGCGTATACGAGGTAAAAGGTAGGGACTATTTTCCGCACAGCGAGTTTATTGATCATTTTATGTTGACAAAGACTAAGATTACCGAAAAAGGGACTTACTACATGTCTTACTGCAGCGACTATCTCAAGTCTGTGGAGATAGCAAGTATAATTACGGAAGGACTGACAGACATCACATACCAAGCACATGTGGGACTTGCTCATGACACAAATATGGAAAAGAAGTGCCTGACTTATTTAAGTTCCATTTCAAAGCTGGGGCCCGAACAGAGTGTGATCGATTTATCCAAATGCGAG…
A1-R166Q	ATGCTTTGGTGTGCTACCGCATTTTTGCTCATAGCCGGGAAATCTAGTAATCGATTGGATAGGTTGGTGGTCGCAACCGATGAAGTAGATAAGCCATCCTATGGCGTATACGAGGTAAAAGGTAGGGACTATTTTCCGCACAGCGAGTTTATTGATCATTTTATGTTGACAAAGACTAAGATTACCGAAAAAGGGACTTACTACATGTCTTACTGCAGCGACTATCTCAAGTCTGTGGAGATAGCAAGTATAATTACGGAAGGACTGACAGACATCACATACCAAGCACATGTGGGACTTGCTCATGACACAAAGATGGAAAAGAAGTGCCTGACTTATTTAAGTTCCATTTCAAAGCTGGGGCCCGAACAGAGTGTGATCGATTTATCCAAATGCGAG…
A1-L171P	ATGCTTTGGTGTGCTACCGCATTTTTGCTCATAGCCGGGAAATCTAGTAATCGATTGGATAGGTTGGTGGTCGCAACCGATGAAGTAGATAAGCCATCCTATGGCGTATACGAGGTAAAAGGTAGGGACTATTTTCCGCACAGCGAGTTTATTGATCATTTTATGTTGACAAAGACTAAGATTACCGAAAAAGGGACTTACTACATGTCTTACTGCAGCGACTATCTCAAGTCTGTGGAGATAGCAAGTATAATTACGGAAGGACTGACAGACATCACATACCAAGCACATGTGGGACTTGCTCATGACACAAAGATGGAAAAGAAGTGCCTGACTTATTTAAGTTCCATTTCAAAGCTGGGGCCCGAACAGAGTGTGATCGATTTATCCAAATGCGAG…
A1-K251R	ATGCTTTGGTGTGCTACCGCATTTTTGCTCATAGCCGGGAAATCTAGTAATCGATTGGATAGGTTGGTGGTCGCAACCGATGAAGTAGATAAGCCATCCTATGGCGTATACGAGGTAAAAGGTAGGGACTATTTTCCGCACAGCGAGTTTATTGATCATTTTATGTTGACAAAGACTAAGATTACCGAAAAAGGGACTTACTACATGTCTTACTGCAGCGACTATCTCAAGTCTGTGGAGATAGCAAGTATAATTACGGAAGGACTGACAGACATCACATACCAAGCACATGTGGGACTTGCTCATGACACAAAGATGGAAAAGAAGTGCCTGACTTATTTAAGTTCCATTTCAAAGCTGGGGCCCGAACAGAGTGTGATCGATTTATCCAAATGCGAG…
A1-R256Q (BgtE-5754-A3 )	ATGCTTTGGTGTGCTACCGCATTTTTGCTCATAGCCGGGAAATCTAGTAATCGATTGGATAGGTTGGTGGTCGCAACCGATGAAGTAGATAAGCCATCCTATGGCGTATACGAGGTAAAAGGTAGGGACTATTTTCCGCACAGCGAGTTTATTGATCATTTTATGTTGACAAAGACTAAGATTACCGAAAAAGGGACTTACTACATGTCTTACTGCAGCGACTATCTCAAGTCTGTGGAGATAGCAAGTATAATTACGGAAGGACTGACAGACATCACATACCAAGCACATGTGGGACTTGCTCATGACACAAAGATGGAAAAGAAGTGCCTGACTTATTTAAGTTCCATTTCAAAGCTGGGGCCCGAACAGAGTGTGATCGATTTATCCAAATGCGAG…
A1-T265K	ATGCTTTGGTGTGCTACCGCATTTTTGCTCATAGCCGGGAAATCTAGTAATCGATTGGATAGGTTGGTGGTCGCAACCGATGAAGTAGATAAGCCATCCTATGGCGTATACGAGGTAAAAGGTAGGGACTATTTTCCGCACAGCGAGTTTATTGATCATTTTATGTTGACAAAGACTAAGATTACCGAAAAAGGGACTTACTACATGTCTTACTGCAGCGACTATCTCAAGTCTGTGGAGATAGCAAGTATAATTACGGAAGGACTGACAGACATCACATACCAAGCACATGTGGGACTTGCTCATGACACAAAGATGGAAAAGAAGTGCCTGACTTATTTAAGTTCCATTTCAAAGCTGGGGCCCGAACAGAGTGTGATCGATTTATCCAAATGCGAG…
A1-H299R	ATGCTTTGGTGTGCTACCGCATTTTTGCTCATAGCCGGGAAATCTAGTAATCGATTGGATAGGTTGGTGGTCGCAACCGATGAAGTAGATAAGCCATCCTATGGCGTATACGAGGTAAAAGGTAGGGACTATTTTCCGCACAGCGAGTTTATTGATCATTTTATGTTGACAAAGACTAAGATTACCGAAAAAGGGACTTACTACATGTCTTACTGCAGCGACTATCTCAAGTCTGTGGAGATAGCAAGTATAATTACGGAAGGACTGACAGACATCACATACCAAGCACATGTGGGACTTGCTCATGACACAAAGATGGAAAAGAAGTGCCTGACTTATTTAAGTTCCATTTCAAAGCTGGGGCCCGAACAGAGTGTGATCGATTTATCCAAATGCGAG…
A1-R309K	ATGCTTTGGTGTGCTACCGCATTTTTGCTCATAGCCGGGAAATCTAGTAATCGATTGGATAGGTTGGTGGTCGCAACCGATGAAGTAGATAAGCCATCCTATGGCGTATACGAGGTAAAAGGTAGGGACTATTTTCCGCACAGCGAGTTTATTGATCATTTTATGTTGACAAAGACTAAGATTACCGAAAAAGGGACTTACTACATGTCTTACTGCAGCGACTATCTCAAGTCTGTGGAGATAGCAAGTATAATTACGGAAGGACTGACAGACATCACATACCAAGCACATGTGGGACTTGCTCATGACACAAAGATGGAAAAGAAGTGCCTGACTTATTTAAGTTCCATTTCAAAGCTGGGGCCCGAACAGAGTGTGATCGATTTATCCAAATGCGAG…
A1-R309I	ATGCTTTGGTGTGCTACCGCATTTTTGCTCATAGCCGGGAAATCTAGTAATCGATTGGATAGGTTGGTGGTCGCAACCGATGAAGTAGATAAGCCATCCTATGGCGTATACGAGGTAAAAGGTAGGGACTATTTTCCGCACAGCGAGTTTATTGATCATTTTATGTTGACAAAGACTAAGATTACCGAAAAAGGGACTTACTACATGTCTTACTGCAGCGACTATCTCAAGTCTGTGGAGATAGCAAGTATAATTACGGAAGGACTGACAGACATCACATACCAAGCACATGTGGGACTTGCTCATGACACAAAGATGGAAAAGAAGTGCCTGACTTATTTAAGTTCCATTTCAAAGCTGGGGCCCGAACAGAGTGTGATCGATTTATCCAAATGCGAG…
A1-R312M	ATGCTTTGGTGTGCTACCGCATTTTTGCTCATAGCCGGGAAATCTAGTAATCGATTGGATAGGTTGGTGGTCGCAACCGATGAAGTAGATAAGCCATCCTATGGCGTATACGAGGTAAAAGGTAGGGACTATTTTCCGCACAGCGAGTTTATTGATCATTTTATGTTGACAAAGACTAAGATTACCGAAAAAGGGACTTACTACATGTCTTACTGCAGCGACTATCTCAAGTCTGTGGAGATAGCAAGTATAATTACGGAAGGACTGACAGACATCACATACCAAGCACATGTGGGACTTGCTCATGACACAAAGATGGAAAAGAAGTGCCTGACTTATTTAAGTTCCATTTCAAAGCTGGGGCCCGAACAGAGTGTGATCGATTTATCCAAATGCGAG…
A1-N313K	ATGCTTTGGTGTGCTACCGCATTTTTGCTCATAGCCGGGAAATCTAGTAATCGATTGGATAGGTTGGTGGTCGCAACCGATGAAGTAGATAAGCCATCCTATGGCGTATACGAGGTAAAAGGTAGGGACTATTTTCCGCACAGCGAGTTTATTGATCATTTTATGTTGACAAAGACTAAGATTACCGAAAAAGGGACTTACTACATGTCTTACTGCAGCGACTATCTCAAGTCTGTGGAGATAGCAAGTATAATTACGGAAGGACTGACAGACATCACATACCAAGCACATGTGGGACTTGCTCATGACACAAAGATGGAAAAGAAGTGCCTGACTTATTTAAGTTCCATTTCAAAGCTGGGGCCCGAACAGAGTGTGATCGATTTATCCAAATGCGAG…
A1-R331Q	ATGCTTTGGTGTGCTACCGCATTTTTGCTCATAGCCGGGAAATCTAGTAATCGATTGGATAGGTTGGTGGTCGCAACCGATGAAGTAGATAAGCCATCCTATGGCGTATACGAGGTAAAAGGTAGGGACTATTTTCCGCACAGCGAGTTTATTGATCATTTTATGTTGACAAAGACTAAGATTACCGAAAAAGGGACTTACTACATGTCTTACTGCAGCGACTATCTCAAGTCTGTGGAGATAGCAAGTATAATTACGGAAGGACTGACAGACATCACATACCAAGCACATGTGGGACTTGCTCATGACACAAAGATGGAAAAGAAGTGCCTGACTTATTTAAGTTCCATTTCAAAGCTGGGGCCCGAACAGAGTGTGATCGATTTATCCAAATGCGAG…
A1-Q335H	ATGCTTTGGTGTGCTACCGCATTTTTGCTCATAGCCGGGAAATCTAGTAATCGATTGGATAGGTTGGTGGTCGCAACCGATGAAGTAGATAAGCCATCCTATGGCGTATACGAGGTAAAAGGTAGGGACTATTTTCCGCACAGCGAGTTTATTGATCATTTTATGTTGACAAAGACTAAGATTACCGAAAAAGGGACTTACTACATGTCTTACTGCAGCGACTATCTCAAGTCTGTGGAGATAGCAAGTATAATTACGGAAGGACTGACAGACATCACATACCAAGCACATGTGGGACTTGCTCATGACACAAAGATGGAAAAGAAGTGCCTGACTTATTTAAGTTCCATTTCAAAGCTGGGGCCCGAACAGAGTGTGATCGATTTATCCAAATGCGAG…
A1-E367G	ATGCTTTGGTGTGCTACCGCATTTTTGCTCATAGCCGGGAAATCTAGTAATCGATTGGATAGGTTGGTGGTCGCAACCGATGAAGTAGATAAGCCATCCTATGGCGTATACGAGGTAAAAGGTAGGGACTATTTTCCGCACAGCGAGTTTATTGATCATTTTATGTTGACAAAGACTAAGATTACCGAAAAAGGGACTTACTACATGTCTTACTGCAGCGACTATCTCAAGTCTGTGGAGATAGCAAGTATAATTACGGAAGGACTGACAGACATCACATACCAAGCACATGTGGGACTTGCTCATGACACAAAGATGGAAAAGAAGTGCCTGACTTATTTAAGTTCCATTTCAAAGCTGGGGCCCGAACAGAGTGTGATCGATTTATCCAAATGCGAG…
BgtE-5754-A1_SP_pos_13_14	ATGAAATCTAGTAATCGATTGGATAGGTTGGTGGTCGCAACCGATGAAGTAGATAAGCCATCCTATGGCGTATACGAGGTAAAAGGTAGGGACTATTTTCCGCACAGCGAGTTTATTGATCATTTTATGTTGACAAAGACTAAGATTACCGAAAAAGGGACTTACTACATGTCTTACTGCAGCGACTATCTCAAGTCTGTGGAGATAGCAAGTATAATTACGGAAGGACTGACAGACATCACATACCAAGCACATGTGGGACTTGCTCATGACACAAAGATGGAAAAGAAGTGCCTGACTTATTTAAGTTCCATTTCAAAGCTGGGGCCCGAACAGAGTGTGATCGATTTATCCAAATGCGAGAAGAAAGTACGAAAGATGTGCACGAGCAGGATTATT…
BgtE-5754-A2_SP_pos_13_14	ATGAAATCTAGTAATCGATTGGATAGGTTGGTGGTCGCAACCGATGAAGTAGATAAGCCATCCTATGGCGTATACGAGGTAAAAGGTAGGGACTATTTTCCGCACAGCGAGTTTATTGATCATTTTATGTTGACAAAGACTAAGATTACCGAAAAAGGGACTTACTACATGTCTTACTGCAGCGACTATCTCAAGTCTGTGGAGATAGCAAGTATAATTACGGAAGGACTGACAGACATCACATACCAAGCACATGTGGGACTTGCTCATGACACAAAGATGGAAAAGAAGTGCCTGACTTATTTAAGTTCCATTTCAAAGCTGGGGCCCGAACAGAGTGTGATCGATTTATCCAAATGCGAGAAGAAAGTACGAAAGATGTGCACGAGCAGGATTATT…
BgtE-5754-A1_SP_pos_16_17	ATGAATCGATTGGATAGGTTGGTGGTCGCAACCGATGAAGTAGATAAGCCATCCTATGGCGTATACGAGGTAAAAGGTAGGGACTATTTTCCGCACAGCGAGTTTATTGATCATTTTATGTTGACAAAGACTAAGATTACCGAAAAAGGGACTTACTACATGTCTTACTGCAGCGACTATCTCAAGTCTGTGGAGATAGCAAGTATAATTACGGAAGGACTGACAGACATCACATACCAAGCACATGTGGGACTTGCTCATGACACAAAGATGGAAAAGAAGTGCCTGACTTATTTAAGTTCCATTTCAAAGCTGGGGCCCGAACAGAGTGTGATCGATTTATCCAAATGCGAGAAGAAAGTACGAAAGATGTGCACGAGCAGGATTATTTTAGATCTG…
BgtE-5754-A2_SP_pos_16_17	ATGAATCGATTGGATAGGTTGGTGGTCGCAACCGATGAAGTAGATAAGCCATCCTATGGCGTATACGAGGTAAAAGGTAGGGACTATTTTCCGCACAGCGAGTTTATTGATCATTTTATGTTGACAAAGACTAAGATTACCGAAAAAGGGACTTACTACATGTCTTACTGCAGCGACTATCTCAAGTCTGTGGAGATAGCAAGTATAATTACGGAAGGACTGACAGACATCACATACCAAGCACATGTGGGACTTGCTCATGACACAAAGATGGAAAAGAAGTGCCTGACTTATTTAAGTTCCATTTCAAAGCTGGGGCCCGAACAGAGTGTGATCGATTTATCCAAATGCGAGAAGAAAGTACGAAAGATGTGCACGAGCAGGATTATTTTAGATCTG…
BgtE-5754-A1-mRFP-3xFLAG	ATGCTTTGGTGTGCTACCGCATTTTTGCTCATAGCCGGGAAATCTAGTAATCGATTGGATAGGTTGGTGGTCGCAACCGATGAAGTAGATAAGCCATCCTATGGCGTATACGAGGTAAAAGGTAGGGACTATTTTCCGCACAGCGAGTTTATTGATCATTTTATGTTGACAAAGACTAAGATTACCGAAAAAGGGACTTACTACATGTCTTACTGCAGCGACTATCTCAAGTCTGTGGAGATAGCAAGTATAATTACGGAAGGACTGACAGACATCACATACCAAGCACATGTGGGACTTGCTCATGACACAAAGATGGAAAAGAAGTGCCTGACTTATTTAAGTTCCATTTCAAAGCTGGGGCCCGAACAGAGTGTGATCGATTTATCCAAATGCGAG…
BgtE-5754-A2-mRFP-3xFLAG	ATGCTTTGGTGTGCTACCGCATTTTTGCTCATAGCCGGGAAATCTAGTAATCGATTGGATAGGTTGGTGGTCGCAACCGATGAAGTAGATAAGCCATCCTATGGCGTATACGAGGTAAAAGGTAGGGACTATTTTCCGCACAGCGAGTTTATTGATCATTTTATGTTGACAAAGACTAAGATTACCGAAAAAGGGACTTACTACATGTCTTACTGCAGCGACTATCTCAAGTCTGTGGAGATAGCAAGTATAATTACGGAAGGACTGACAGACATCACATACCAAGCACATGTGGGACTTGCTCATGACACAAAGATGGAAAAGAAGTGCCTGACTTATTTAAGTTCCATTTCAAAGCTGGGGCCCGAACAGAGTGTGATCGATTTATCCAAATGCGAG…
BgtE-5754-V1-mRFP-3xFLAG	ATGCTTTGGTGTGCTACCGCATTTTTGCTCATAGCCGGGAAATCTAGTAATCGATTGGATAGGTTGGTGGTCGCAACCGATGAAGTAGATAAGCCATCCTATGGCGTATACGAGGTAAAAGGTAGGGACTATTTTCCGCACAGCGAGTTTATTGATCATTTTATGTTGACAAAGACTAAGATTACCGAAAAAGGGACTTACTACATGTCTTACTGCAGCGACTATCTCAAGTCTGTGGAGATAGCAAGTATAATTACGGAAGGACTGACAGACATCACATACCAAGCACATGTGGGACTTGCTCATGACACAAAGATGGAAAAGAAGTGCCTGACTTATTTAAGTTCCATTTCAAAGCTGGGGCCCGAACAGAGTGTGATCGATTTATCCAAATGCGAG…
BgtE-5754-V2-mRFP-3xFLAG	ATGCTTTGGTGTGCTACCGCATTTTTGCTCATAGCCGGGAAATCTAGTAATCGATTGGATAGGTTGGTGGTCGCAACCGATGAAGTAGATAAGCCATCCTATGGCGTATACGAGGTAAAAGGTAGGGACTATTTTCCGCACAGCGAGTTTATTGATCATTTTATGTTGACAAAGACTAAGATTACCGAAAAAGGGACTTACTACATGTCTTACTGCAGCGACTATCTCAAGTCTGTGGAGATAGCAAGTATAATTACGGAAGGACTGACAGACATCACATACCAAGCACATGTGGGACTTGCTCATGACACAAAGATGGAAAAGAAGTGCCTGACTTATTTAAGTTCCATTTCAAAGCTGGGGCCCGAACAGAGTGTGATCGATTTATCCAAATGCGAG…
BgtE-20069b_T86I	ATGGTGATCTTCGATTGCTCAGGGGTAATCATAAATGGAGATGTGGTAAGGAGAGTACAAGCCACGGGTAACCGAGCCAGTATAAGTAAATCCAGCTTCATACACGGAGATTCAACTAGGACGTATGAGTATTTTGATATTCATCCGAACGGACAATATAGCAGGGACTATACGGGCTTTGCTTGTTTTTCTGACATAAGCTTGCCAAAACCCGATGTAAGGGAACACAGAGAGGACGCCTGGTGGCCGTGCAGTTCAAGTGTCATCTGA
BgtE-20069b_S74T	ATGGTCATCTTTGACTGCAGCGGCGTTATTATCAACGGCGACGTTGTGAGACGAGTGCAGGCCACGGGGAACCGAGCCAGTATAAGTAAGTCCAGCTTCATTCATGGAGACTCCACAAGGACCTACGAGTATTTCGATATACACCCCAACGGGCAGTATACAAGGGATTACACGGGATTTGCTTGTTTTAGCGATACCTCTCTCCCCAAACCCGATGTGAGAGAACATAGAGAGGACGCCTGGTGGCCTTGTTCATCATCCGTGATCTAG
BgtE-20069b-mRFP	ATGGTGATCTTCGATTGCTCAGGGGTAATCATAAATGGAGATGTGGTAAGGAGAGTACAAGCCACGGGTAACCGAGCCAGTATAAGTAAATCCAGCTTCATACACGGAGATTCAACTAGGACGTATGAGTATTTTGATATTCATCCGAACGGACAATATAGCAGGGACTATACGGGCTTTGCTTGTTTTTCTGACACAAGCTTGCCAAAACCCGATGTAAGGGAACACAGAGAGGACGCCTGGTGGCCGTGCAGTTCAAGTGTCATCATGGCCTCCTCCGAGGACGTCATCAAGGAGTTCATGCGCTTCAAGGTGCGCATGGAGGGCTCCGTGAACGGCCACGAGTTCGAGATCGAGGGCGAGGGCGAGGGCCGCCCCTACGAGGGCACCCAGACCGCC…
BgtE-20069b_T86I-mRFP	ATGGTGATCTTCGACTGTTCTGGCGTCATTATAAATGGTGACGTGGTCAGGCGAGTACAAGCAACTGGGAACAGAGCTAGTATCTCCAAGTCTAGTTTTATTCACGGGGATTCTACACGAACTTATGAGTACTTCGATATTCATCCAAATGGGCAGTATAGCAGGGATTACACCGGCTTTGCCTGCTTCTCCGATATTTCCCTGCCGAAACCAGATGTGCGAGAGCATAGGGAGGACGCCTGGTGGCCTTGTTCAAGTTCAGTCATAATGGCCTCCTCCGAGGACGTCATCAAGGAGTTCATGCGCTTCAAGGTGCGCATGGAGGGCTCCGTGAACGGCCACGAGTTCGAGATCGAGGGCGAGGGCGAGGGCCGCCCCTACGAGGGCACCCAGACCGCC…
BgtE-20069b_S74T-mRFP	ATGGTCATCTTTGACTGCAGCGGCGTTATTATCAACGGCGACGTTGTGAGACGAGTGCAGGCCACGGGGAACCGAGCCAGTATAAGTAAGTCCAGCTTCATTCATGGAGACTCCACAAGGACCTACGAGTATTTCGATATACACCCCAACGGGCAGTATACAAGGGATTACACGGGATTTGCTTGTTTTAGCGATACCTCTCTCCCCAAACCCGATGTGAGAGAACATAGAGAGGACGCCTGGTGGCCTTGTTCATCATCCGTGATCATGGCCTCCTCCGAGGACGTCATCAAGGAGTTCATGCGCTTCAAGGTGCGCATGGAGGGCTCCGTGAACGGCCACGAGTTCGAGATCGAGGGCGAGGGCGAGGGCCGCCCCTACGAGGGCACCCAGACCGCC…
BgtE-20069b_H96N-mRFP	ATGGTAATTTTTGATTGCTCAGGCGTAATCATAAATGGAGACGTTGTTCGTAGGGTCCAGGCTACGGGAAACAGGGCCTCCATATCAAAGTCAAGTTTTATACACGGAGACAGTACTAGAACTTATGAATACTTTGACATCCATCCAAATGGGCAGTATAGCAGAGATTACACAGGGTTTGCTTGTTTTAGCGATACATCCTTACCTAAACCAGATGTGCGTGAAAATCGTGAGGACGCATGGTGGCCCTGTTCAAGTAGTGTGATAATGGCCTCCTCCGAGGACGTCATCAAGGAGTTCATGCGCTTCAAGGTGCGCATGGAGGGCTCCGTGAACGGCCACGAGTTCGAGATCGAGGGCGAGGGCGAGGGCCGCCCCTACGAGGGCACCCAGACCGCC…
BgtE-20069a-mRFP	ATGGTGATCTTCGATTGCTCAGGGGTAATCATAAATGGAGATGTGGTAAGGAGAGTACAAGCCACGGGTAACCGAGCCAGTATAAGTAAATCCAGCTCTATACACGGAGATTCAACTAGGACGTATGAGTATTTTGATATTCATCCGAACGGACAATATAGCAGGGACTATACGGGCTTTGCTTGTTTTTCTGACATAAGCTTGCCAAAACCCGATGTAAGGGAACACAGAGAGGACGCCTGGTGGCCGTGCAGTTCAAGTGTCATCATGGCCTCCTCCGAGGACGTCATCAAGGAGTTCATGCGCTTCAAGGTGCGCATGGAGGGCTCCGTGAACGGCCACGAGTTCGAGATCGAGGGCGAGGGCGAGGGCCGCCCCTACGAGGGCACCCAGACCGCC…
BgtE-20069a_R75K-mRFP	ATGGTGATCTTTGACTGTAGCGGAGTGATAATAAATGGCGACGTAGTCAGGAGAGTACAGGCTACTGGAAACAGGGCAAGTATTAGCAAGTCTAGCTCTATTCACGGCGACAGCACCCGAACATACGAATACTTCGACATTCACCCGAACGGTCAATACTCAAAGGACTATACCGGTTTCGCCTGCTTCAGCGACATTTCTTTACCGAAGCCCGATGTGCGAGAACACCGAGAGGATGCCTGGTGGCCTTGTTCTTCCTCAGTAATTATGGCCTCCTCCGAGGACGTCATCAAGGAGTTCATGCGCTTCAAGGTGCGCATGGAGGGCTCCGTGAACGGCCACGAGTTCGAGATCGAGGGCGAGGGCGAGGGCCGCCCCTACGAGGGCACCCAGACCGCC…
BgtE-20069a_V108G-mRFP	ATGGTGATCTTTGATTGCTCTGGTGTGATTATAAACGGAGACGTTGTGAGACGTGTCCAGGCCACGGGCAATCGAGCAAGTATAAGCAAGAGTTCTTCTATTCATGGGGATTCAACACGAACCTATGAGTATTTCGACATACACCCGAACGGGCAATACAGCCGTGATTACACGGGATTCGCTTGTTTTTCTGACATAAGTCTTCCAAAGCCAGACGTTCGAGAGCACAGAGAGGACGCTTGGTGGCCTTGTTCATCTTCAGGTATCATGGCCTCCTCCGAGGACGTCATCAAGGAGTTCATGCGCTTCAAGGTGCGCATGGAGGGCTCCGTGAACGGCCACGAGTTCGAGATCGAGGGCGAGGGCGAGGGCCGCCCCTACGAGGGCACCCAGACCGCC…
BgtE-20069b_T86I-mRFP-FLAG	ATGGTGATCTTCGACTGTTCTGGCGTCATTATAAATGGTGACGTGGTCAGGCGAGTACAAGCAACTGGGAACAGAGCTAGTATCTCCAAGTCTAGTTTTATTCACGGGGATTCTACACGAACTTATGAGTACTTCGATATTCATCCAAATGGGCAGTATAGCAGGGATTACACCGGCTTTGCCTGCTTCTCCGATATTTCCCTGCCGAAACCAGATGTGCGAGAGCATAGGGAGGACGCCTGGTGGCCTTGTTCAAGTTCAGTCATAATGGCCTCCTCCGAGGACGTCATCAAGGAGTTCATGCGCTTCAAGGTGCGCATGGAGGGCTCCGTGAACGGCCACGAGTTCGAGATCGAGGGCGAGGGCGAGGGCCGCCCCTACGAGGGCACCCAGACCGCC…
BgtE-20069b_S74T-mRFP-FLAG	ATGGTCATCTTTGACTGCAGCGGCGTTATTATCAACGGCGACGTTGTGAGACGAGTGCAGGCCACGGGGAACCGAGCCAGTATAAGTAAGTCCAGCTTCATTCATGGAGACTCCACAAGGACCTACGAGTATTTCGATATACACCCCAACGGGCAGTATACAAGGGATTACACGGGATTTGCTTGTTTTAGCGATACCTCTCTCCCCAAACCCGATGTGAGAGAACATAGAGAGGACGCCTGGTGGCCTTGTTCATCATCCGTGATCATGGCCTCCTCCGAGGACGTCATCAAGGAGTTCATGCGCTTCAAGGTGCGCATGGAGGGCTCCGTGAACGGCCACGAGTTCGAGATCGAGGGCGAGGGCGAGGGCCGCCCCTACGAGGGCACCCAGACCGCC…
BgtE-20069a-mRFP-FLAG	ATGGTGATCTTCGATTGCTCAGGGGTAATCATAAATGGAGATGTGGTAAGGAGAGTACAAGCCACGGGTAACCGAGCCAGTATAAGTAAATCCAGCTCTATACACGGAGATTCAACTAGGACGTATGAGTATTTTGATATTCATCCGAACGGACAATATAGCAGGGACTATACGGGCTTTGCTTGTTTTTCTGACATAAGCTTGCCAAAACCCGATGTAAGGGAACACAGAGAGGACGCCTGGTGGCCGTGCAGTTCAAGTGTCATCATGGCCTCCTCCGAGGACGTCATCAAGGAGTTCATGCGCTTCAAGGTGCGCATGGAGGGCTCCGTGAACGGCCACGAGTTCGAGATCGAGGGCGAGGGCGAGGGCCGCCCCTACGAGGGCACCCAGACCGCC…
BgtE-20069a_R75K-mRFP-FLAG	ATGGTGATCTTTGACTGTAGCGGAGTGATAATAAATGGCGACGTAGTCAGGAGAGTACAGGCTACTGGAAACAGGGCAAGTATTAGCAAGTCTAGCTCTATTCACGGCGACAGCACCCGAACATACGAATACTTCGACATTCACCCGAACGGTCAATACTCAAAGGACTATACCGGTTTCGCCTGCTTCAGCGACATTTCTTTACCGAAGCCCGATGTGCGAGAACACCGAGAGGATGCCTGGTGGCCTTGTTCTTCCTCAGTAATTATGGCCTCCTCCGAGGACGTCATCAAGGAGTTCATGCGCTTCAAGGTGCGCATGGAGGGCTCCGTGAACGGCCACGAGTTCGAGATCGAGGGCGAGGGCGAGGGCCGCCCCTACGAGGGCACCCAGACCGCC…
